# Naturally occurring viruses of *Drosophila* reduce offspring number and lifespan

**DOI:** 10.1101/2023.09.05.555738

**Authors:** Megan A. Wallace, Darren J. Obbard

## Abstract

*Drosophila* remains a pre-eminent insect model system for host-virus interaction, but the host range and fitness consequences of the drosophilid virome are poorly understood. Metagenomic studies have reported over 160 viruses associated with *Drosophilidae*, but few isolates are available to characterise the *Drosophila* immune response, and most characterisation has relied on injection and systemic infection. Here we use a more natural infection route to characterise the fitness effects of infection and to study a wider range of viruses. We exposed laboratory *D. melanogaster* to 23 naturally occurring viruses from wild-collected drosophilids. We recorded transmission rates along with two components of female fitness: survival and the lifetime number of adult offspring produced. Nine different viruses transmitted during contact with laboratory *D. melanogaster*, although for the majority, rates of transmission were less than 20%. Five virus infections led to a significant decrease in lifespan (D. melanogaster nora virus, D. immigrans nora virus, Muthill virus, galbut virus and Prestney Burn virus), and three led to a reduction in the total number of offspring. Our findings demonstrate the utility of the *Drosophila* model for community-level studies of host-virus interactions, and suggest that viral infection could be a substantial fitness burden on wild flies.
