## Supplemental Table 1 for "Naturally occurring viruses of *Drosophila* reduce offspring number and lifespan"

### Sheet: Sheet1
Virus	Virus Classification	First Description	Genbank Accession No.	Forward primer name	Forward primer sequence (5'-3')	Reverse primer name	Reverse primer sequence (5'-3')	Product length (bp)	Tm (ºC)	Extension time
Chaq satellite	Unclassified	(Webster et al., 2015)	KP714088	222_140F	AACAGAACGWCTGCTTTTTGGAAATCC	222_660R	TCCATGTCCTGTHGGGTCTATCTG	520	60	45
Cherry Gardens virus	Rhabdoviridae (-ssRNA)	(Webster et al., 2016)	KU754524	Dsub_CherryGardens_03600F	CTGGTGATGGAACTGGTGGAG	Dsub_CherryGardens_04416R	TGGTCGTGGAGCCTGATTAG	814	59	60
Craigie's Hill virus	Alphanodavirus (+ssRNA Segmented)	(Webster et al., 2015)	KP714084 KP714085	NV-L_1.69F	GCAAAATCCGTGGTTCATACCAG	NV-L_2.89R	CTTAACAGGACGCTCCAAGTGGAT	1200	60	90
				674_100F	CCTATCTGTCAAGCTGTWCTGCCAAC	674_1540R	GTGTGCCAACTAGGCTCAGGAG	1440	62	90
Dimm Nora virus	Picornavirales (+ssRNA)	(van Mierlo et al., 2014)	KF242511	Dimm_Nora_A_10358F	TGAATCCTTGGATGCGAACGG	Dimm_Nora_A_11173R	TTGATGCTGCTCCTAACACGG	816	61	60
				Dimm_Nora_B_03392F	AGGCATTACACGCTCGATTCC	Dimm_Nora_B_04071R	TTCACTCGCCATAGGAACACC	680	61	60
Dimm Sigma virus (L & N genes)	Sigmavirus (Rhabdoviridae) (-ssRNA)	(Longdon et al., 2011)	KR822814	DImmSV_L_F2	TGATAGATCCTTCCGCCATC	DImmSV_L_R2	GAATGCTCCAACCCTTTTGA	696	56	60
				DImmSV_N_ F1	CTAGCATTTGCCGGGATAAA	DImmSV_N_R1	AATGCATTCCTGGTCTTTGG	782	56	60
Galbut virus	Unclassified partitivirus	(Webster et al., 2015)	KP714100 KP714099	407_170F	GATCGAGATGGAACTCCRCTCTC	407_750R	GCCKCATACTTGGTGCTGCCAACTG	580	60	60
Muthill virus	cf. Negevirus (+ssRNA)	(Webster et al., 2016)	KU754517	Dsuz_Muthill_06921F	AATGCGTTTCCTAGCCCACAC	Dsuz_Muthill_07613R	ATGGCGCGTTGTTTGTTTCG	693	61	60
Pow burn virus	Picornaviridae (+ssRNA)	(Webster et al., 2016)	KU754519	Dobs_PowBurn_B_03155F	CACAAGAAGAAGCGTGACTC	Dobs_PowBurn_B_03926R	TGTTAGCCTCTCCGTATGC	772	55.5	60
Corseley	Unclassified (+ssRNA)	(Webster et al., 2016)	KU754520	DsubDsuz_Corseley_00511F	ACGTGTTGAGCGAGGAGTAC	DsubDsuz_Corseley_01311R	TTCTGCTACACTCATGCTGGC	801	60	60
Craigmillar park virus	Alphanodavirus (+ssRNA Segmented)	(Webster et al., 2016)	KU754525 KU754526	Dsus_Craigmillar_seg1_01679F	AGCAGTATCCGTGGTTCATCC	Dsus_ Craigmillar_seg1_02483R	TCATGTTGAGGCCAGGAATCAG	805	59	60
				Dsus_Craigmillar_seg2_00112F	GTGCCGACTAAGGTTGCTCTC	Dsus_Craigmillar_seg2_00806R	CGTGTGAGTTGATTCCACAGAC	695	59	60
Grom virus	cf. Sobemoviruses and Poleroviruses (+ssRNA)	(Webster et al., 2016)	KU754506	Dobs_Grom_00728F	CGGCAGGTCACAACATCTCAT	Dobs_Grom_01554R	GCTTTGGGTGACTGTGGACT	826	60	60
La Jolla virus	Iflavirus (+ssRNA)	(Webster et al., 2015)	KP714073	SB-L_6.77_F	GTGGAGTAAAGCAACGACTTGG	SB_ASSAY_1R	CAACTGCRTGTTTGAGTTCCCAACGA	1300	60	90
Lye green virus	Rhabdoviridae (-ssRNA)	(Webster et al., 2016)	KU754522	Dobs_Lye_Green_04753F	TTGTCGAGAATAGCAGGAGTCC	Dobs_Lye_Green_05516R	AGTCCGGTCCTAGTCTGAAGC	764	59	60
Motts mill virus	cf. Sobemoviruses and Poleroviruses (+ssRNA)	(Webster et al., 2015)	KP714076 KP714077	Luteo_1F_364	AATAAATCATAAATCGTGCTTGTTTCCTTGGC	Luteo_2R_1758	AATAAATCATAAGGTTGAACCAGTCGGTGAAT	1400	67	60
Dmel Nora virus	Picornavirales (+ssRNA)	(Habayeb et al., 2006)	NC_007919	Nora_6220F	GACCATTGGCACAAATCACCATTTG	Nora_7210R	TCTTAGGCCGGTTGTCTTCACCC	990	60	60
Prestney burn virus	cf. Sobemoviruses and Poleroviruses (+ssRNA)	(Webster et al., 2016)	KU754507	Dsub_Prestney_Burn_A_00190F	GGCCAATTGACTGAATCGGACC	Dsub_Prestney_Burn_A_00880R	TGGTGGTGGTTGGTTGATCG	690	61	60
Drosophila A virus	cf. Permutotetraviridae (+ssRNA)	(Plus et al., 1975)	NC_012958	DAV_3300F	TGCAAGTAAGCTCTTGCCAACCCT	DAV_3940R	AGATACCACTTACGGGTGGTTGC	640	60	60
D.buskii Rhabdovirus	Rhabdoviridae (-ssRNA)	(Longdon et al., 2015)	KR822813 KR822814	Dbus_rhab_13126F	GAATTGTGCATCGGTGGAGG	Dbus_rhab_13617R	TTGATGCCACAGGAGTTAGGC	491	59	60
Kinkell virus	Iflavirus (+ssRNA)	(Webster et al., 2016)	KU754510	Dsus_Kinkell_03036F	TGTTGTGTACGAGCTGTGGTC	Dsus_Kinkell_03777R	ACACCGATGAGAGCGAGGATG	741	59	60
Eccles virus	Reoviridae (dsRNA Segmented)	(Medd et al., 2018)	MF893265: MF893270	Eccles_virus_seg1_00828F	CCGAAGAGTTGCGAGTTGG	Eccles_virus_seg1_01538R	CGTCAATGAGTTCCTGAGGC	711	58.5	60
				Eccles_virus_seg4_02305F	TACTATGCTACTCGTCGCGC	Eccles_virus_seg4_03050R	CAATTGTTAGCTCCACCCGG	745	59	60
Buckhurst virus	cf. Negevirus (+ssRNA)	(Webster et al., 2016)	KU754516	DobsDsub_Buckhurst_06402F	TTCGGAGGTGGTGATAACGC	DobsDsub_Buckhurst_07190R	AGCAGCTTGTGTATCCAACC	738	58	60
Withyham virus	Rhabdoviridae (-ssRNA)	(Webster et al., 2016)	KU754523	Dobs_Withyham_00425F	CTGGGCACTTTGGAATCCTC	Dobs_Withyham_00970 R	ATGTGTCCGCCATCATCAAC	545	57.5	60
Larkfield virus	Totiviridae (dsRNA)	(Medd et al., 2018)	MF893249	DrosMix_Totivirus_01124F	GTACCAGATCATTGCTATGACC	DrosMix_Totivirus_02065R	GGAATCGTGTATATCGAAGAGC	941	61	60
Thika virus	Picornavirales (+ssRNA)	(Webster et al., 2015)	KP714072	Cripa_C3_5625F	CTTCGAAGCATCYCTGCATCGTAAAG	Cripa_univ_6560R	GCACCCACAGCTAGCATRTCTGG	900	60	60
Bloomfield virus	Cypovirus (Reoviridae) (dsRNA Segemented)	(Webster et al., 2015)	KP714090-KP714098	Reo1_S4_1F_620	AATAAATCATAACTATGGTTATCGATTGCATGGTCC	Reo1_S4_2R_1636	AATAAATCATAAGTAAACAAATCAAAACCATC	1000	58	60
				Reo1_S7_qPCR_2F_494	AATAAATCATAAATTTTTGGACTCAGATTGG	Reo1_S7_qPCR_4R_1397	AATAAATCATAAGCCAAAATACTTGTTCCAG	900	65	60
Drosophila C virus	Cripavirus (Dicistroviridae) (+ssRNA)	(Jousset et al., 1972)	NC_001834	DCV7	AGTATGATTTTGATGCAGTTGAATCTC	DCV8	GAAGCACGATACTTCTTCCAAACC	524	59.5	60
Drosophila melanogaster American Nodavirus	Nodavirus (+ssRNA)	(Wu et al., 2009)	GQ342966 GQ342965	Dmel_ANV_2_00373F	CACCTGGAGTCGTTATCTGG	Dmel_ANV_2_01021R	GGCCGAATTGATACAGCATAGC	695	58	60
Drosophila X virus	Entomobirnavirus (dsRNA)	(Teninges et al., 1979)	NC_004177 NC_004169	DXV_SegB_F	CATGCCAATCAGTGATGACG	DXV_SegB_R	GCTGTTGTCATTGCCACATC	738	57.7	60
Charvil virus	Flaviviridae	(Webster et al., 2015)	KP714089	Dmel_Charvil_01343F	AGGAGTTGACGGATGATGAGG	Dmel_Charvil_01868R	GTTGGTGCGTACTTGTGAACC	525	59	60
Kallithea virus	Nudivirus (dsDNA)	(Webster et al., 2015)	KP714101-KP714108	NudiPif1_F	CGACATCACATTCGACCCATATCC	NudiPif1_R	TCCCATAAAGTGCGATCCCATAG	970	62	90
Dansoman virus	Unclassified (+ssRNA)	(Webster et al., 2015)	KP714086 KP714087	CBP1-L_0.90F	GCGCAGACGGAGGACGGCA	CBP1-L_2.27R	ARCGGKGTCACWCGCGGCTC	1300	66	60
Kilifi virus	Picornavirales (+ssRNA)	(Webster et al., 2015)	KP714071	Dmel_Kilifi_A_03173F	CTGGTCGCTGTCATGAGGTTG	Dmel_Kilifi_A_03875R	ATTGGACGCTGTGATGTCGC	703	60	60
Machanay virus	Picornaviridae (+ssRNA)	(Webster et al., 2016)	KU754504	Dobs_Machany_02667 F	ATGTTGGCAGTGGGAGCAATC	Dobs_Machany_03666R	TTGTGGTTGAGGTTGATGGGC	1000	60	90
Empeyrat virus	Cripavirus (+ssRNA)	(Webster et al., 2016)	KU754505	Sdef_Empeyrat_04276F	ACAACGACAATGGACAGGTG	Sdef_Empeyrat_05005R	GTCGATCTACATACTGCGGAC	730	57	60
Newington virus	Alphanodavirus (+ssRNA Segmented)	(Webster et al., 2016)	KU754529 KU754530	Dimm_Newington_RNA1_00464F	TTCCGCAACGATCAACCAGC	Dimm_Newington_RNA1_01221R	TGGACGCGTGGCATTGTAG	758	60	60
Eridge virus	Entomobirnavirus (dsRNA Segmented)	(Webster et al., 2016)	KU754527 KU754528	Dimm_Eridge_segA_00638F	CTCTGCAATCACCAACGCAC	Dimm_Eridge_segA_01403R	TGCCAGAAGTCGAAGCTTGC	766	60	60
				Dimm_Eridge_segB_02169F	GAGGTAATGAGCCTGCTAAGCC	Dimm_Eridge_segB_02997R	CTGTTGATGACTTGCGTGCG	828	60	60
Torrey pines virus	Reoviridae (dsRNA Segemented)	(Webster et al., 2015)	KP714078- KP714083	345_425F	GACGTCVTACATCAACGCTAACACGG	345_905R	CACGACTGCAGGAGCATCATTAAC	480	66	60
Soudat virus	Cypovirus (dsRNA segmented)	(Webster et al., 2016)	KU754531– KU754534	Sdef_Soudat_seg3_02483F	TCAACTAGCGCAATTATGGAAGC	Sdef_Soudat_seg3_03300R	ACCATCCATCCACAATTCATCACC	818	60	60
Grange virus	Reoviridae (dsRNA Segemented)	(Webster et al., 2016)	KU754536– KU754538	Dsub_Grange_seg1_00409F	TGACACGGCGATATCCAGATC	Dsub_Grange_seg1_01126R	ACTCCAACTCTTGTGCTCAACC	718	60	60
				Dsub_Grange_seg2_00962 F	CGTGTGATGGCTTGGTTGTC	Dsub_Grange_seg2_01724R	CGCTTGTCTGTATAGGTCTCGG	768	59	60
Hermitage virus	Unclassified (RNA)	(Webster et al., 2016)	KU754511 KU754512	Dimm_Hermitage_A_00082F	ACATGTATCAACCACCGCGAC	Dimm_Hermitage_A_00845R	ACCGATTTGACACCAGGCTTG	763	60	60
				Dimm_Hermitage_B_01531F	TTGAAGGTGACGGAAGCCATC	Dimm_Hermitage_B_02182R	CGTTCTTGGTGTGCTCATCG	651	59	60
Takaugu virus	Unclassified (RNA)	(Webster et al., 2016)	KU754513 KP757925	Dmel_Takaungu_00559F	GGTGACCTAGAAGTTCCGCATG	Dmel_Takaungu_01375R	TGAGCATCACCAGTCCTGC	816	59	90
Braid Burn virus	cf. Poleroviruses and Sobemoviruses (+ssRNA)	(Webster et al., 2016)	KU754508	Dsus_BraidBurn_A_00264F	TTGTTATGATCGGCTGCGCA	Dsus_BraidBurn_ A_00646R	AATGAAAGGCCCGTTGGTGT	383	60	45
La Tardoire virus	cf. Poleroviruses and Sobemoviruses (+ssRNA)	(Webster et al., 2016)	KU754509	Sdef_La_Tardoire_00223F	ATGACGGATGGTTGGTTGGAC	Sdef_La_Tardoire_00918R	AGACCGGATTAACGCTCTCC	696	58	60
Twyford virus	Iflaviriridae (+ssRNA)	(Webster et al., 2015)	KP714075	SB-L_1.51_F	CGCAGTCAGTTTGCATCAGG	SB.TWY_2.57_R	CTCAGCTAAGGAGCCTTCCAT	900	62	90
Tartou virus	Unclassified (+ssRNA)	(Webster et al., 2016)	KU754521	Sdef_Tartou_00404F	CGCATTGAATACGCCAGAACC	Sdef_Tartou_01080R	GCTATCCGAGACATGTGTTGC	677	59	60
Blackford virus	cf. Negevirus (+ssRNA)	(Webster et al., 2016)	KU754514	Dtri_Blackford_01878F	ATCAAGCCGTCCGTGGAATC	Dtri_Blackford_02525R	TCCGCACACAATGTCCTTCG	648	59	60
Berkley virus	Picornavirales (+ssRNA)	(Webster et al., 2015)	SRA SRR070416	Dmel_Berkeley_02000F	GGTAAGGCTGGATGCTTGGT	Dmel_Berkeley_03057R	AGGGAGACGCAAGCATTTGA	1058	60	90
Bofa virus	cf. Negevirus (+ssRNA)	(Webster et al., 2016)	KU754515	Dmel_Bofa_05881F	CGGAAGCAGCAACATTGAGAG	Dmel_Bofa_06634R	GGTTCCAATAGTCGCGGTC	754	58	60
Brandeis virus	Unclassified cf. Negevirus and Virgaviridae (+ssRNA)	(Webster et al., 2015)	SRA SRR486227	Dsuz_Brandeis_05938F	TCTTCAACCGCATGTCCGTG	Dsuz_Brandeis_06869R	GGTGAAGGTGGTGGCATGAC	932	60	90
Marsac virus	cf. Negevirus (+ssRNA)	(Webster et al., 2016)	KU754518	Sdef_Marsac_04640F	ACATGTGTCCGCCAAGCTAC	Sdef_Marsac-_05733R	TCGTTCAAGTCGCGTGTGAG	1093	60	90
Versanto virus	Bidensovirus (ssDNA)	(Kapun et al., 2018)	KX648533 KX648534	Dmel_Vesanto_02080F	ATTGCAGACGACGACACCAC	Dmel_Vesanto_02920R	CCTTGACACGCTTACCATGC	841	60	60
Viltain virus	Densovirus (ssDNA)	(Kapun et al., 2018)	KX648535	Dmel_Viltain_01264R	CTGAAGGCGGACTCTTGATAGC	Dmel_Viltain_00536F	TCGCAGACATTGAAGCAGCC	729	60	60
D.obscura Sigma virus	Sigmavirus (Rhabdoviridae) (-ssRNA)	(Longdon et al., 2010)	NC_022580	Dobs_SV_cons_F	YMGDCATTGGGGNCATCC	Dobs_SV_cons_R	TCATCNGCCATNGTCAABCC			60
Ashworth virus	Picornavirales (+ssRNA)	Obbard lab (Unpublished)		Ashw_A_2239F	CCAGGCAGAAACTTGTCA	Ashw_A_2901R	GCGCCAGTTTTAAGATCTC	662	54.5	60
Drosophila Sighthill Phlebovirus	Bunyaviridae cf. Phleboviruses (-ssRNA)	Obbard lab (Unpublished)		DrosMix_Bunya_Chizelike_02051F	GGATCCTTCTCATTAACAGCC	DrosMix_Bunya_Chizelike_02368R	GGTACTTCTTACTAACGCTCC	317	55.8	60
				Bunya_H_Tick_2like_01064F	CTCCTGAATGTTTCTCCAAGG	Bunya_H_Tick_2like_01668R	GTCCTCAACTCCATTAATCCC	604	56	60
Drosophila Reoviridae sp.	Reoviridae (dsRNA)	(Varaldi et al, 2023)	Not yet received - preprint	DrosMix_Reovirus1_01808F	CGACCCATATACATCAACCC	DrosMix_Reovirus1_02617R	GATGGGTCTCGAAATATCATCC	809	55.9	60
				DrosMix_Reovirus2_01248F	ATGCCGGATCAATTCAGG	DrosMix_Reovirus2_01769R	GTATGGGATATTCGCCACC	521	55	60
Drosophila Burdiehouse burn chuvirus	Chuvirus (-ssRNA)	Obbard lab (Unpublished)		DrosMix_Chuvirus_02165F	ATTCAGAACTCTCCTCTGATCC	DrosMix_Chuvirus_02866R	CTGACAAGCCTTCTATGATGG	701	56.3	60
Drosophila Crammond virga-like virus	cf. Virgaviridae (+ssRNA)	Obbard lab (Unpublished)		Cramm_V_4951_F	TTCGCTGACTTTCTGATGAAGA	Cramm_V_5856_R	GACTCCATGAGAAGCCCAAT	905	57.5	60
Drosophila Sunshine bunyavirus	Bunyaviridae cf. Phleboviruses (-ssRNA)	Obbard lab & Balinger Lab (Unpublished)		DrosMix_Bunyavirus_L4_00346F	CAAAGAAGCAAGAGTCCATCC	DrosMix_Bunyavirus_L4_01828R	GCTAATTTCTCTATTGCCCCC	1482	56.7	60
Table S1 ) PCR primers used to test for viral infections in the wild collected 'donor' flies (Dimm, Dobs and Dmel)
