## Supplemental Table 2 for "Naturally occurring viruses of *Drosophila* reduce offspring number and lifespan"

### Sheet: Sheet1
Virus	Forward primer name	Forward primer sequence (5'-3')	Reverse primer name	Reverse primer sequence (5'-3')	Product length (bp)	Tm (ºC)
D. melanogaster Sigma virus	DMelSV_F_flap	AATAAATCATAATTCAATTTTGTACGCGGAATC	DMelSV_R_flap	AATAAATCATAATGATCAAACCGCTAGCTTCA	139	60
Torrey Pines virus	345_qPCR_1F_flap	AATAAATCATAATACATCAACGCTAACACGG	345_qPCR_1R_flap	AATAAATCATAATGGACGCATCAGTGAATAT	158	60
Craigies Hill virus	noda_qPCR_1F_flap	AATAAATCATAACGTTATGATTTATTCGTGGGCG	noda_qPCR_1R_flap	AATAAATCATAAGCGTCAAATATAATAGGTGCC	133	60
D. melanogaster Nora virus	Nora_qPCR_3F_flap	AATAAATCATAAGGTGTAGCAGGTCGTATTCTGC	Nora_qPCR_3R_flap	AATAAATCATAACAATGGCTGAAACTGCTGTTCCTGC	120	60
Chaq satellite	Chaq_514F_short	CGAAGTAACATACCAGCCATGG	222_660R	TCCATGTCCTGTHGGGTCTATCTG	126	57
	222_140F	AACAGAACGWCTGCTTTTTGGAAATCC	Chaq_263_R_sh	GCGCGGATCGTAAAATCGTCC	170	63
Galbut virus	Galbut_614F_sh	GTCCAGTAGTGAGAGATGCCACTC	407_750R	GCCKCATACTTGGTGCTGCCAACTG	165	63
	407_170F	GATCGAGATGGAACTCCRCTCTC	Galbut_293R_short	CTATTCCTAGTAGCCGGGAGTTC	124	60
Drosophila Sighthill phlebovirus (L gene)	Si_hill_L_2231F_short	CAGATATGATTTGTGGAACTGC	DrosMix_Bunya_Chizelike_02368R	GGTACTTCTTACTAACGCTCC	137	55.5
Larkfield virus	DrosMix_Totivirus_01124F	GTACCAGATCATTGCTATGACC	Larkfield_1266_R_short	CTCTCACGGCGTCTTCG	142	57
Drosophila Reoviridae sp. Varaldi (seg 5)	Vog_seg5_1631F_short	GATACCATTCAATTCTCATCGC	DrosMix_Reovirus2_01769R	GTATGGGATATTCGCCACC	138	55
Drosophila Brurdiehouse Burn chuvirus	DrosMix_Chuvirus_02165F	ATTCAGAACTCTCCTCTGATCC	BraidieB_2314R_short	AAATGACAAGACGAGGATGC	149	56
Drosophila Crammond virga-like virus	Cramm_V_5709F_short	GTCTGATCCTCACAGGTGG	Cramm_V_5856_R	GACTCCATGAGAAGCCCAAT	147	57
Buckhurst virus	Dobs_Buckhurst_05694F	GTGTCTTGGTGCGCACAAAT	Buckhurst_5852R_sh	GCACCTTAGAGACACATTAAGTTG	158	59
Withyham virus	Withyham_0821F_short	AGGATCATTCACATCAAGAATCTG	Dobs_Withyham_00970 R	ATGTGTCCGCCATCATCAAC	149	58
Pow burn virus	Pow_Burn_03794F_short	GACCATAAGAAAGCCAAGACTG	Dobs_PowBurn_B_03926R	TGTTAGCCTCTCCGTATGC	129	57
Grom virus	Dobs_Grom_00728F	CGGCAGGTCACAACATCTCAT	Grom_00873R_short	TTTGGTGGTGGTTGGTTGATC	145	60
Prestney burn virus	PrestneyB_00737F_short	CGGCAGGTCACAACATAATATCAG	Dsub_Prestney_Burn_A_00880R	TGGTGGTGGTTGGTTGATCG	143	60
Lye green virus	Dobs_Lye_Green_04753F	TTGTCGAGAATAGCAGGAGTCC	Lye_green_4943R_sh	GAAGAGAATGAAACGAGGTGGC	191	59.5
Eccles virus	Dsuz_Eccles_seg1_B_1664F	AGAAAGCAGGTTGATCGTCG	Eccles_seg1_13810R_short	AACTCAGGTTCATTGTGACCC	115	58
Blackford virus	Dtri_Blackford_01878F	ATCAAGCCGTCCGTGGAATC	Blackford_2011R_short	TGCTTGATCATGTAGCTGAACAC	133	60
Coreseley virus	DsubDsuz_Corseley_00511F	ACGTGTTGAGCGAGGAGTAC	Corseley_00658R_sh	GCAATGCCAGAGTCCGTCTC	148	61
Drosophila Sunshine bunyavirus	DrosMix_Bunyavirus_L4_00346F	CAAAGAAGCAAGAGTCCATCC	Buny_L4_479R_short	AAGCTCTAGGTCCACTTCC	133	56
D.immigrans Sigma virus	Dimm_SV_07812F_short	CAATGACAGGCCAGACATG	DImmSV_L_R2	GAATGCTCCAACCCTTTTGA	122	56
Muthill Virus	Muthill_6795F_sh	GCGTCACAAGTCCAAGTTCATG	Muthill_6943R_sh	GTGTGTGGGCTAGGAAACGC	148	61
D.imm Nora virus	Dimm_nora_2690F_sh	TCAAAGCAGGCATAATGAAGG	Dimm_nora_2825R_sh	TCAGTTTGAAGGAACTCATTGG	136	56.5
