## Supplemental Table 3 for "Naturally occurring viruses of *Drosophila* reduce offspring number and lifespan"

### Sheet: exposure_infected_and_wild_prev
Host Species	Virus	No. exposed	No. infected	Transmission prevalence	Transmission prevalence - lower CI	Transmission prevalence - upper CI	Estimated wild prevalence	Estimated wild prevalence - lower bound	Estimated wild prevalence - upper bound
Control	Dimm Nora	33	2	6.06061	0.742584	20.2264	4.97998	0.799583	15.1721
Control	Muthill	17	5	29.4118	10.3136	55.9583	2.20672	0.116783	9.63072
D.immigrans	Sunshine	38	0	0	0	9.25128	2.20672	0.533589	5.73106
D.immigrans	Dimm Nora	177	14	7.9096	4.39165	12.9149	23.7235	12.3599	43.0119
D.immigrans	Dimm Sigma	175	6	3.42857	1.26843	7.31288	18.2488	9.63599	31.5978
D.immigrans	Muthill	175	119	68	60.5405	74.8375	18.2488	9.63599	31.5978
D.melanogaster	Chaq	136	10	7.35294	3.5822	13.1066	97.674	14.004	100
D.melanogaster	Craigies hill	17	0	0	0	19.5064	1.32644	0.0699889	5.8533
D.melanogaster	Galbut	136	16	11.7647	6.87624	18.4013	97.674	14.004	100
D.melanogaster	Dimm Nora	49	10	20.4082	10.2449	34.343	9.34263	3.28922	20.1007
D.melanogaster	Dmel Nora	120	45	37.5	28.8314	46.8012	18.7748	7.61485	39.1352
D.melanogaster	Dmel Sigma	32	0	0	0	10.8881	2.83583	0.453894	8.71509
D.melanogaster	Muthill	18	7	38.8889	17.2986	64.2549	1.32644	0.0699889	5.8533
D.melanogaster	Torrey pines	17	0	0	0	19.5064	1.32644	0.0699889	5.8533
D.obscura	Blackford	12	0	0	0	26.4648	0.687554	0.0361866	3.06258
D.obscura	Braidieburn	24	0	0	0	14.2474	1.42082	0.22653	4.41028
D.obscura	Buckhurst	67	0	0	0	5.35697	3.97355	1.40252	8.52104
D.obscura	Corseley	13	2	15.3846	1.92067	45.4471	0.687554	0.0361866	3.06258
D.obscura	Crammond	14	0	0	0	23.1636	0.687554	0.0361866	3.06258
D.obscura	Eccles	49	0	0	0	7.25193	3.05394	0.928814	7.0887
D.obscura	Grom	85	4	4.70588	1.29689	11.6126	6.09259	2.58916	11.7517
D.obscura	Dimm Nora	38	0	0	0	9.25128	0.687554	0.0361866	3.06258
D.obscura	Larkfield	190	4	2.10526	0.576522	5.30232	97.674	18.786	100
D.obscura	Lye Green	115	0	0	0	3.15682	8.75565	4.16155	15.8007
D.obscura	Muthill	14	0	0	0	23.1636	0.687554	0.0361866	3.06258
D.obscura	Pow burn	10	0	0	0	30.8497	0.687554	0.0361866	3.06258
D.obscura	Prestney burn	190	18	9.47368	5.71179	14.559	97.674	18.786	100
D.obscura	Sighthill	62	0	0	0	5.77626	3.97355	1.40252	8.52104
D.obscura	Reoviridae sp. (Varaldi, 2023)	48	0	0	0	7.39728	3.05394	0.928814	7.0887
D.obscura	Withyham	35	0	0	0	10.0032	2.20672	0.533589	5.73106
