## Supplemental Table 4 for "Naturally occurring viruses of *Drosophila* reduce offspring number and lifespan"

### Sheet: lifespan_models_output_table
Variable	Effect type	Posterior Mean	lower 95% Credible Interval	Upper 95% Credible Interval	Effective sample size	MCMC p-value
Intercept	fixed	44.9249	43.118	46.6331	10276.6	< 0.001 *
Galbut virus	fixed	-10.1576	-18.6033	-2.18024	10000	0.015 *
Muthill virus	fixed	-4.93171	-8.49489	-1.48399	10000	0.0054 *
D.immigrans Nora virus	fixed	-13.5329	-20.1101	-6.61102	10000	< 0.001 *
D.melanogaster Nora virus	fixed	-7.81657	-12.9307	-2.77374	10540.2	0.0018 *
D.immigrans Sigma virus	fixed	-2.72409	-16.2686	11.0886	9834.62	0.6986
Grom virus	fixed	1.92273	-20.3553	25.1892	10000	0.8696
Prestney burn virus	fixed	-16.42	-24.5811	-8.72729	10000	< 0.001 *
Corseley virus	fixed	13.0046	-8.8964	34.1983	9389.24	0.2442
Larkfield virus	fixed	-12.2131	-36.253	11.289	10000	0.3198
Experimental vial	random	8.83881	0.00159425	22.0682	6081.44	NA
Residual variance (units)	residual	232.269	203.478	259.517	9115.81	NA
Model 2 - Viruses as random effects
Intercept	fixed	45.0685	43.2242	46.9215	10336.3	< 0.001 *
No. of viral infections	fixed	-7.13353	-10.8491	-2.71453	9839.65	0.008 *
Type of viral infection	random	20.6584	3.18788e-07	76.1726	10000	NA
Experimental vial	random	12.6151	0.000106454	26.3323	10000	NA
Residual variance (units)	residual	230.576	203.354	257.639	10000	NA
