## Supplemental Table 5 for "Naturally occurring viruses of *Drosophila* reduce offspring number and lifespan"

### Sheet: offspring_production_model_outp
Variable	Effect type	Posterior Mean	lower 95% Credible Interval	Upper 95% Credible Interval	Effective sample size	MCMC p-value
Zero-truncated poisson
Intercept	fixed	4.14364	3.61804	4.65166	20000	<0.001*
Galbut virus	fixed	-0.245807	-0.778972	0.266171	19377	0.3592
Muthill virus	fixed	-0.243363	-0.45724	-0.028712	20224.7	0.025*
D.immigrans Nora virus	fixed	-0.474801	-0.934307	-0.00941348	20000	0.046*
D.melanogaster Nora virus	fixed	-0.614599	-0.936387	-0.298136	20000	<0.001*
D.immigrans Sigma virus	fixed	0.336424	-0.513231	1.19432	20000	0.4424
Grom virus	fixed	-0.241872	-1.71792	1.21636	20000	0.7481
Prestney burn virus	fixed	-0.449099	-0.974517	0.058571	19428.1	0.0877
Larkfield virus	fixed	-0.732875	-2.22932	0.809309	20298.2	0.3349
Corseley virus	fixed	0.761074	-0.5469	2.0922	20000	0.2562
Experimental vial	random	0.0154682	0.000193384	0.0472212	20000	NA
Residual variance (units)	residual	0.874283	0.758339	0.993833	20000	NA
Hurdle model
Intercept (hurdle)	fixed	-2.77623	-4.74974	-0.93446	3214.81	<0.001*
Galbut virus	fixed	1.56347	-0.463618	3.52064	3002.58	0.1394
Muthill virus	fixed	1.14173	0.114596	2.12931	1647.95	0.029*
D.immigrans Nora virus	fixed	1.25083	-0.23106	2.64599	3927	0.0992
D.melanogaster Nora virus	fixed	0.492348	-1.06573	2.05294	2055.84	0.516
Grom virus	fixed	1.52378	-4.34246	6.77624	3031.77	0.5772
Prestney burn virus	fixed	1.10013	-1.24995	3.32803	2083.45	0.3312
Larkfield virus	fixed	0.389396	-5.88942	6.00786	2953.28	0.8691
Experimental vial	random	<0.001	<0.001	<0.001	0	NA
Residual variance (units)	residual	1	1	1	0	NA
