## Supplemental Table 6 for "Naturally occurring viruses of *Drosophila* reduce offspring number and lifespan"

### Sheet: m3_early_offspring_production_m
Variable	Effect type	Posterior Mean	lower 95% Credible Interval	Upper 95% Credible Interval	Effective sample size	MCMC p-value
Zero-truncated poisson
Intercept	fixed	2.69379	2.12037	3.23631	19464.1	<0.001
Galbut virus	fixed	-0.103971	-0.650671	0.432552	20000	0.6987
Muthill virus	fixed	-0.152261	-0.401775	0.100901	20000	0.2308
D.immigrans Nora virus	fixed	0.0450556	-0.393967	0.497108	19461.5	0.8476
D.melanogaster Nora virus	fixed	-0.373864	-0.700894	-0.0515678	20000	0.025*
D.immigrans Sigma virus	fixed	0.457622	-0.271464	1.25551	20000	0.2422
Grom virus	fixed	1.09094	-0.311887	2.50496	19563.5	0.1254
Prestney burn virus	fixed	0.00881238	-0.487307	0.525409	19304.9	0.9691
Larkfield virus	fixed	-1.45025	-3.10105	0.174175	20901.9	0.0762
Corseley virus	fixed	0.436533	-0.838956	1.63988	20000	0.4839
Experimental vial	random	0.239514	0.116593	0.37224	20000	NA
Residual variance (units)	residual	0.588365	0.496817	0.679365	20000	NA
Hurdle model
Intercept (hurdle)	fixed	-2.09182	-3.66285	-0.482868	9707.82	0.0056
Galbut virus	fixed	1.79662	0.0626174	3.36072	8649.05	0.045*
Muthill virus	fixed	0.848065	-0.0659296	1.80003	4202.42	0.0801
D.immigrans Nora virus	fixed	0.670316	-0.910426	2.2244	7167.25	0.3925
D.melanogaster Nora virus	fixed	0.596175	-0.777544	1.90528	5718.36	0.3731
Experimental vial	random	<0.001	<0.001	<0.001	0	NA
Residual variance (units)	residual	1	1	1	0	NA
