## Supplemental Table 7 for "Naturally occurring viruses of *Drosophila* reduce offspring number and lifespan"

### Sheet: lifespan_exposure_sp_model_outp
Variable	Effect type	Posterior Mean	lower 95% Credible Interval	Upper 95% Credible Interval	Effective sample size	MCMC p-value
Exposure species - Control (Intercept)	fixed	45.0901	41.5711	48.8834	10000	0.0001 *
Exposure species - D.immigrans	fixed	-4.80699	-9.09097	-0.599324	10000	0.0284 *
Exposure species - D.melanogaster	fixed	-6.25343	-10.9434	-1.80135	10000	0.0072 *
Exposure species - Obscura group	fixed	-0.572176	-4.97627	3.59164	10000	0.7832
