## Supplemental Table 8 for "Naturally occurring viruses of *Drosophila* reduce offspring number and lifespan"

### Sheet: lifetime_offspring_exposure_sp_
Variable	Effect type	Posterior Mean	lower 95% Credible Interval	Upper 95% Credible Interval	Effective sample size	MCMC p-value
Zero-truncated poisson (non-zero offspring production)
Exposure species - Control (Intercept)	fixed	4.31741	4.10746	4.53922	10000	0.0001
Exposure species - Obscura group	fixed	0.0742135	-0.186846	0.327157	10000	0.5724
Exposure species - D.melanogaster	fixed	-0.336729	-0.60471	-0.056876	10000	0.0168 *
Exposure species - D.immigrans	fixed	-0.0175744	-0.284326	0.233974	10000	0.8914
Hurdle model (probability of zero offspring - logit scale)
Exposure species - Control (Intercept)	fixed	-4.32489	-6.00122	-2.80884	2601.93	0.0001
Exposure species - Obscura group	fixed	-0.115106	-2.03938	1.92283	2526.43	0.8762
Exposure species - D.melanogaster	fixed	0.924704	-0.976578	2.69829	3018.55	0.3204
Exposure species - D.immigrans	fixed	1.10597	-0.528015	2.95555	2863.9	0.1852
